# Integrated Molecular-Phenotypic Profiling Reveals Metabolic Control of Morphological Variation in Stembryos

**DOI:** 10.1101/2023.12.04.569921

**Authors:** Alba Villaronga Luque, Ryan Savill, Natalia López-Anguita, Adriano Bolondi, Sumit Garai, Seher Ipek Gassaloglu, Aayush Poddar, Aydan Bulut-Karslioglu, Jesse V Veenvliet

## Abstract

Mammalian stem-cell-based models of embryo development (stembryos) hold great promise in basic and applied research. However, considerable phenotypic variation despite identical culture conditions limits their potential. The biological processes underlying this seemingly stochastic variation are poorly understood. Here, we investigate the roots of this phenotypic variation by intersecting transcriptomic states and morphological history of individual stembryos across stages modeling post-implantation and early organogenesis. Through machine learning and integration of time-resolved single-cell RNA-sequencing with imaging-based quantitative phenotypic profiling, we identify early features predictive of the phenotypic end-state. Leveraging this predictive power revealed that early imbalance of oxidative phosphorylation and glycolysis results in aberrant morphology and a neural lineage bias that can be corrected by metabolic interventions. Collectively, our work establishes divergent metabolic states as drivers of phenotypic variation, and offers a broadly applicable framework to chart and predict phenotypic variation in organoid systems. The strategy can be leveraged to identify and control underlying biological processes, ultimately increasing the reproducibility of in vitro systems.

**Highlights:**

- Time-resolved single-cell RNA-sequencing and imaging-based quantitative charting of hundreds of individual stembryos generates molecular and phenotypic fingerprints
- Machine learning and integration of molecular and phenotypic fingerprints identifies features and biological processes predictive of phenotypic end-state
- Early imbalance of oxidative phosphorylation and glycolysis results in aberrant morphology and cellular composition
- Metabolic interventions tune stembryo end-state and can correct derailment of differentiation outcomes
