## Supplemental Table 3 for "Integrated Molecular-Phenotypic Profiling Reveals Metabolic Control of Morphological Variation in Stembryos"

### Sheet: 120h
Sample	Multi_BC	Multi_BC_#
A1	CCTTGGCACCCGAGAATTCCACCACAATGAAAAAAAAAAAAAAAAAAAAAAAAAAAAAA	A2
A2	CCTTGGCACCCGAGAATTCCATGACCGATAAAAAAAAAAAAAAAAAAAAAAAAAAAAAA	B2
A4	CCTTGGCACCCGAGAATTCCAACATGCGTAAAAAAAAAAAAAAAAAAAAAAAAAAAAAA	C2
A5	CCTTGGCACCCGAGAATTCCAGAACTCTGAAAAAAAAAAAAAAAAAAAAAAAAAAAAAA	D2
A7	CCTTGGCACCCGAGAATTCCACTCAAGGTAAAAAAAAAAAAAAAAAAAAAAAAAAAAAA	E2
A8	CCTTGGCACCCGAGAATTCCACACACGCGAAAAAAAAAAAAAAAAAAAAAAAAAAAAAA	F2
B1	CCTTGGCACCCGAGAATTCCAACCAGCCGAAAAAAAAAAAAAAAAAAAAAAAAAAAAAA	G2
B2	CCTTGGCACCCGAGAATTCCAGCCTTAGAAAAAAAAAAAAAAAAAAAAAAAAAAAAAAA	H2
B12	CCTTGGCACCCGAGAATTCCATGAGACCTAAAAAAAAAAAAAAAAAAAAAAAAAAAAAA	A3
C4	CCTTGGCACCCGAGAATTCCAGCAACGCCAAAAAAAAAAAAAAAAAAAAAAAAAAAAAA	B3
C10	CCTTGGCACCCGAGAATTCCATAAGGCTCAAAAAAAAAAAAAAAAAAAAAAAAAAAAAA	C3
C12	CCTTGGCACCCGAGAATTCCACGATTGACAAAAAAAAAAAAAAAAAAAAAAAAAAAAAA	D3
D2	CCTTGGCACCCGAGAATTCCAAGCTAGTCAAAAAAAAAAAAAAAAAAAAAAAAAAAAAA	E3
D7	CCTTGGCACCCGAGAATTCCAATCTCGGAAAAAAAAAAAAAAAAAAAAAAAAAAAAAAA	F3
D8	CCTTGGCACCCGAGAATTCCATACTGCGAAAAAAAAAAAAAAAAAAAAAAAAAAAAAAA	G3
D12	CCTTGGCACCCGAGAATTCCACACGTATGAAAAAAAAAAAAAAAAAAAAAAAAAAAAAA	H3
E1	CCTTGGCACCCGAGAATTCCAGCACACGCAAAAAAAAAAAAAAAAAAAAAAAAAAAAAA	A4
E8	CCTTGGCACCCGAGAATTCCACAATCGGTAAAAAAAAAAAAAAAAAAAAAAAAAAAAAA	B4
E9	CCTTGGCACCCGAGAATTCCAGGAAGGAAAAAAAAAAAAAAAAAAAAAAAAAAAAAAAA	C4
F5	CCTTGGCACCCGAGAATTCCAACAGTGCTAAAAAAAAAAAAAAAAAAAAAAAAAAAAAA	D4
F8	CCTTGGCACCCGAGAATTCCAGTCAATCGAAAAAAAAAAAAAAAAAAAAAAAAAAAAAA	E4
G3	CCTTGGCACCCGAGAATTCCATGCGCGTGAAAAAAAAAAAAAAAAAAAAAAAAAAAAAA	F4
G6	CCTTGGCACCCGAGAATTCCAGTCGGCTGAAAAAAAAAAAAAAAAAAAAAAAAAAAAAA	G4
G10	CCTTGGCACCCGAGAATTCCAAGCATCACAAAAAAAAAAAAAAAAAAAAAAAAAAAAAA	H4

### Sheet: 96h
Sample	Multi_BC	Multi_BC_#
A2	CCTTGGCACCCGAGAATTCCACCACAATGAAAAAAAAAAAAAAAAAAAAAAAAAAAAAA	A2
A3	CCTTGGCACCCGAGAATTCCATGACCGATAAAAAAAAAAAAAAAAAAAAAAAAAAAAAA	B2
A4	CCTTGGCACCCGAGAATTCCAACATGCGTAAAAAAAAAAAAAAAAAAAAAAAAAAAAAA	C2
A7	CCTTGGCACCCGAGAATTCCAGAACTCTGAAAAAAAAAAAAAAAAAAAAAAAAAAAAAA	D2
A8	CCTTGGCACCCGAGAATTCCACTCAAGGTAAAAAAAAAAAAAAAAAAAAAAAAAAAAAA	E2
B2	CCTTGGCACCCGAGAATTCCACACACGCGAAAAAAAAAAAAAAAAAAAAAAAAAAAAAA	F2
B7	CCTTGGCACCCGAGAATTCCAACCAGCCGAAAAAAAAAAAAAAAAAAAAAAAAAAAAAA	G2
C3	CCTTGGCACCCGAGAATTCCAGCCTTAGAAAAAAAAAAAAAAAAAAAAAAAAAAAAAAA	H2
D12	CCTTGGCACCCGAGAATTCCATGAGACCTAAAAAAAAAAAAAAAAAAAAAAAAAAAAAA	A3
E2	CCTTGGCACCCGAGAATTCCAGCAACGCCAAAAAAAAAAAAAAAAAAAAAAAAAAAAAA	B3
E11	CCTTGGCACCCGAGAATTCCATAAGGCTCAAAAAAAAAAAAAAAAAAAAAAAAAAAAAA	C3
E12	CCTTGGCACCCGAGAATTCCACGATTGACAAAAAAAAAAAAAAAAAAAAAAAAAAAAAA	D3
F1	CCTTGGCACCCGAGAATTCCAAGCTAGTCAAAAAAAAAAAAAAAAAAAAAAAAAAAAAA	E3
F3	CCTTGGCACCCGAGAATTCCAATCTCGGAAAAAAAAAAAAAAAAAAAAAAAAAAAAAAA	F3
F7	CCTTGGCACCCGAGAATTCCATACTGCGAAAAAAAAAAAAAAAAAAAAAAAAAAAAAAA	G3
F8	CCTTGGCACCCGAGAATTCCACACGTATGAAAAAAAAAAAAAAAAAAAAAAAAAAAAAA	H3
F12	CCTTGGCACCCGAGAATTCCAGCACACGCAAAAAAAAAAAAAAAAAAAAAAAAAAAAAA	A4
G7	CCTTGGCACCCGAGAATTCCACAATCGGTAAAAAAAAAAAAAAAAAAAAAAAAAAAAAA	B4
G10	CCTTGGCACCCGAGAATTCCAGGAAGGAAAAAAAAAAAAAAAAAAAAAAAAAAAAAAAA	C4
H2	CCTTGGCACCCGAGAATTCCAACAGTGCTAAAAAAAAAAAAAAAAAAAAAAAAAAAAAA	D4
H4	CCTTGGCACCCGAGAATTCCAGTCAATCGAAAAAAAAAAAAAAAAAAAAAAAAAAAAAA	E4
H7	CCTTGGCACCCGAGAATTCCATGCGCGTGAAAAAAAAAAAAAAAAAAAAAAAAAAAAAA	F4
H9	CCTTGGCACCCGAGAATTCCAGTCGGCTGAAAAAAAAAAAAAAAAAAAAAAAAAAAAAA	G4
H12	CCTTGGCACCCGAGAATTCCAAGCATCACAAAAAAAAAAAAAAAAAAAAAAAAAAAAAA	H4

### Sheet: 72h
Sample	Multi_BC	Multi_BC_#
A2	CCTTGGCACCCGAGAATTCCACCACAATGAAAAAAAAAAAAAAAAAAAAAAAAAAAAAA	A2
A3	CCTTGGCACCCGAGAATTCCATGAGACCTAAAAAAAAAAAAAAAAAAAAAAAAAAAAAA	A3
A4	CCTTGGCACCCGAGAATTCCAGCACACGCAAAAAAAAAAAAAAAAAAAAAAAAAAAAAA	A4
A5	CCTTGGCACCCGAGAATTCCAAGAGAGAGAAAAAAAAAAAAAAAAAAAAAAAAAAAAAA	A5
A6	CCTTGGCACCCGAGAATTCCATCACAGCAAAAAAAAAAAAAAAAAAAAAAAAAAAAAAA	A6
A7	CCTTGGCACCCGAGAATTCCAGAAAAGGGAAAAAAAAAAAAAAAAAAAAAAAAAAAAAA	A7
B2	CCTTGGCACCCGAGAATTCCATGACCGATAAAAAAAAAAAAAAAAAAAAAAAAAAAAAA	B2
B3	CCTTGGCACCCGAGAATTCCAGCAACGCCAAAAAAAAAAAAAAAAAAAAAAAAAAAAAA	B3
B4	CCTTGGCACCCGAGAATTCCACAATCGGTAAAAAAAAAAAAAAAAAAAAAAAAAAAAAA	B4
B5	CCTTGGCACCCGAGAATTCCAATAGCGTCAAAAAAAAAAAAAAAAAAAAAAAAAAAAAA	B5
B6	CCTTGGCACCCGAGAATTCCAGAATCTCGAAAAAAAAAAAAAAAAAAAAAAAAAAAAAA	B6
B7	CCTTGGCACCCGAGAATTCCACTAGCTGAAAAAAAAAAAAAAAAAAAAAAAAAAAAAAA	B7
C2	CCTTGGCACCCGAGAATTCCAACATGCGTAAAAAAAAAAAAAAAAAAAAAAAAAAAAAA	C2
C3	CCTTGGCACCCGAGAATTCCATAAGGCTCAAAAAAAAAAAAAAAAAAAAAAAAAAAAAA	C3
C4	CCTTGGCACCCGAGAATTCCAGGAAGGAAAAAAAAAAAAAAAAAAAAAAAAAAAAAAAA	C4
C5	CCTTGGCACCCGAGAATTCCACCATGGCGAAAAAAAAAAAAAAAAAAAAAAAAAAAAAA	C5
C6	CCTTGGCACCCGAGAATTCCAAAAGGGGAAAAAAAAAAAAAAAAAAAAAAAAAAAAAAA	C6
C7	CCTTGGCACCCGAGAATTCCATTACGGTGAAAAAAAAAAAAAAAAAAAAAAAAAAAAAA	C7
D2	CCTTGGCACCCGAGAATTCCAGAACTCTGAAAAAAAAAAAAAAAAAAAAAAAAAAAAAA	D2
D3	CCTTGGCACCCGAGAATTCCACGATTGACAAAAAAAAAAAAAAAAAAAAAAAAAAAAAA	D3
D4	CCTTGGCACCCGAGAATTCCAACAGTGCTAAAAAAAAAAAAAAAAAAAAAAAAAAAAAA	D4
D5	CCTTGGCACCCGAGAATTCCATAACTGGCAAAAAAAAAAAAAAAAAAAAAAAAAAAAAA	D5
D6	CCTTGGCACCCGAGAATTCCACCAGTTAGAAAAAAAAAAAAAAAAAAAAAAAAAAAAAA	D6
D7	CCTTGGCACCCGAGAATTCCAGGCTAACTAAAAAAAAAAAAAAAAAAAAAAAAAAAAAA	D7
E2	CCTTGGCACCCGAGAATTCCACTCAAGGTAAAAAAAAAAAAAAAAAAAAAAAAAAAAAA	E2
E3	CCTTGGCACCCGAGAATTCCAAGCTAGTCAAAAAAAAAAAAAAAAAAAAAAAAAAAAAA	E3
E4	CCTTGGCACCCGAGAATTCCAGTCAATCGAAAAAAAAAAAAAAAAAAAAAAAAAAAAAA	E4
E5	CCTTGGCACCCGAGAATTCCACGCTATGAAAAAAAAAAAAAAAAAAAAAAAAAAAAAAA	E5
E6	CCTTGGCACCCGAGAATTCCAACCGATTGAAAAAAAAAAAAAAAAAAAAAAAAAAAAAA	E6
E7	CCTTGGCACCCGAGAATTCCAGTCTCAAGAAAAAAAAAAAAAAAAAAAAAAAAAAAAAA	E7
F2	CCTTGGCACCCGAGAATTCCACACACGCGAAAAAAAAAAAAAAAAAAAAAAAAAAAAAA	F2
F3	CCTTGGCACCCGAGAATTCCAATCTCGGAAAAAAAAAAAAAAAAAAAAAAAAAAAAAAA	F3
F4	CCTTGGCACCCGAGAATTCCATGCGCGTGAAAAAAAAAAAAAAAAAAAAAAAAAAAAAA	F4
F5	CCTTGGCACCCGAGAATTCCAGACACTACAAAAAAAAAAAAAAAAAAAAAAAAAAAAAA	F5
F6	CCTTGGCACCCGAGAATTCCACTCTCTCTAAAAAAAAAAAAAAAAAAAAAAAAAAAAAA	F6
F7	CCTTGGCACCCGAGAATTCCAAGCGCTGCAAAAAAAAAAAAAAAAAAAAAAAAAAAAAA	F7
G2	CCTTGGCACCCGAGAATTCCAACCAGCCGAAAAAAAAAAAAAAAAAAAAAAAAAAAAAA	G2
G3	CCTTGGCACCCGAGAATTCCATACTGCGAAAAAAAAAAAAAAAAAAAAAAAAAAAAAAA	G3
G4	CCTTGGCACCCGAGAATTCCAGTCGGCTGAAAAAAAAAAAAAAAAAAAAAAAAAAAAAA	G4
G5	CCTTGGCACCCGAGAATTCCACCCAGGACAAAAAAAAAAAAAAAAAAAAAAAAAAAAAA	G5
G6	CCTTGGCACCCGAGAATTCCAAACTGGCTAAAAAAAAAAAAAAAAAAAAAAAAAAAAAA	G6
G7	CCTTGGCACCCGAGAATTCCATTCGGGGCAAAAAAAAAAAAAAAAAAAAAAAAAAAAAA	G7
H2	CCTTGGCACCCGAGAATTCCAGCCTTAGAAAAAAAAAAAAAAAAAAAAAAAAAAAAAAA	H2
H3	CCTTGGCACCCGAGAATTCCACACGTATGAAAAAAAAAAAAAAAAAAAAAAAAAAAAAA	H3
H4	CCTTGGCACCCGAGAATTCCAAGCATCACAAAAAAAAAAAAAAAAAAAAAAAAAAAAAA	H4
H5	CCTTGGCACCCGAGAATTCCATCCTTCCTAAAAAAAAAAAAAAAAAAAAAAAAAAAAAA	H5
H6	CCTTGGCACCCGAGAATTCCAGACGTCGCAAAAAAAAAAAAAAAAAAAAAAAAAAAAAA	H6
H7	CCTTGGCACCCGAGAATTCCACTCCTCTTAAAAAAAAAAAAAAAAAAAAAAAAAAAAAA	H7

### Sheet: 48h
Sample	Multi_BC	Multi_BC_#
B11	CCTTGGCACCCGAGAATTCCACCACAATGAAAAAAAAAAAAAAAAAAAAAAAAAAAAAA	A2
A3	CCTTGGCACCCGAGAATTCCATGAGACCTAAAAAAAAAAAAAAAAAAAAAAAAAAAAAA	A3
A4	CCTTGGCACCCGAGAATTCCAGCACACGCAAAAAAAAAAAAAAAAAAAAAAAAAAAAAA	A4
A5	CCTTGGCACCCGAGAATTCCAAGAGAGAGAAAAAAAAAAAAAAAAAAAAAAAAAAAAAA	A5
A6	CCTTGGCACCCGAGAATTCCATCACAGCAAAAAAAAAAAAAAAAAAAAAAAAAAAAAAA	A6
A7	CCTTGGCACCCGAGAATTCCAGAAAAGGGAAAAAAAAAAAAAAAAAAAAAAAAAAAAAA	A7
A8	CCTTGGCACCCGAGAATTCCACGAGATTCAAAAAAAAAAAAAAAAAAAAAAAAAAAAAA	A8
A9	CCTTGGCACCCGAGAATTCCAGTAGCACTAAAAAAAAAAAAAAAAAAAAAAAAAAAAAA	A9
A10	CCTTGGCACCCGAGAATTCCACGACCAGCAAAAAAAAAAAAAAAAAAAAAAAAAAAAAA	A10
B2	CCTTGGCACCCGAGAATTCCATGACCGATAAAAAAAAAAAAAAAAAAAAAAAAAAAAAA	B2
B3	CCTTGGCACCCGAGAATTCCAGCAACGCCAAAAAAAAAAAAAAAAAAAAAAAAAAAAAA	B3
B4	CCTTGGCACCCGAGAATTCCACAATCGGTAAAAAAAAAAAAAAAAAAAAAAAAAAAAAA	B4
B5	CCTTGGCACCCGAGAATTCCAATAGCGTCAAAAAAAAAAAAAAAAAAAAAAAAAAAAAA	B5
B6	CCTTGGCACCCGAGAATTCCAGAATCTCGAAAAAAAAAAAAAAAAAAAAAAAAAAAAAA	B6
B7	CCTTGGCACCCGAGAATTCCACTAGCTGAAAAAAAAAAAAAAAAAAAAAAAAAAAAAAA	B7
B8	CCTTGGCACCCGAGAATTCCAAGACCTTGAAAAAAAAAAAAAAAAAAAAAAAAAAAAAA	B8
B9	CCTTGGCACCCGAGAATTCCAGAAGGAAGAAAAAAAAAAAAAAAAAAAAAAAAAAAAAA	B9
B10	CCTTGGCACCCGAGAATTCCACTACGACAAAAAAAAAAAAAAAAAAAAAAAAAAAAAAA	B10
C2	CCTTGGCACCCGAGAATTCCAACATGCGTAAAAAAAAAAAAAAAAAAAAAAAAAAAAAA	C2
C3	CCTTGGCACCCGAGAATTCCATAAGGCTCAAAAAAAAAAAAAAAAAAAAAAAAAAAAAA	C3
C4	CCTTGGCACCCGAGAATTCCAGGAAGGAAAAAAAAAAAAAAAAAAAAAAAAAAAAAAAA	C4
C5	CCTTGGCACCCGAGAATTCCACCATGGCGAAAAAAAAAAAAAAAAAAAAAAAAAAAAAA	C5
C6	CCTTGGCACCCGAGAATTCCAAAAGGGGAAAAAAAAAAAAAAAAAAAAAAAAAAAAAAA	C6
C7	CCTTGGCACCCGAGAATTCCATTACGGTGAAAAAAAAAAAAAAAAAAAAAAAAAAAAAA	C7
C8	CCTTGGCACCCGAGAATTCCAGCATGTACAAAAAAAAAAAAAAAAAAAAAAAAAAAAAA	C8
C9	CCTTGGCACCCGAGAATTCCACAAGGTCTAAAAAAAAAAAAAAAAAAAAAAAAAAAAAA	C9
C10	CCTTGGCACCCGAGAATTCCAATACGTGCAAAAAAAAAAAAAAAAAAAAAAAAAAAAAA	C10
D2	CCTTGGCACCCGAGAATTCCAGAACTCTGAAAAAAAAAAAAAAAAAAAAAAAAAAAAAA	D2
D3	CCTTGGCACCCGAGAATTCCACGATTGACAAAAAAAAAAAAAAAAAAAAAAAAAAAAAA	D3
D4	CCTTGGCACCCGAGAATTCCAACAGTGCTAAAAAAAAAAAAAAAAAAAAAAAAAAAAAA	D4
D5	CCTTGGCACCCGAGAATTCCATAACTGGCAAAAAAAAAAAAAAAAAAAAAAAAAAAAAA	D5
D6	CCTTGGCACCCGAGAATTCCACCAGTTAGAAAAAAAAAAAAAAAAAAAAAAAAAAAAAA	D6
D7	CCTTGGCACCCGAGAATTCCAGGCTAACTAAAAAAAAAAAAAAAAAAAAAAAAAAAAAA	D7
D8	CCTTGGCACCCGAGAATTCCACCCGAAGCAAAAAAAAAAAAAAAAAAAAAAAAAAAAAA	D8
D9	CCTTGGCACCCGAGAATTCCATGCTACAGAAAAAAAAAAAAAAAAAAAAAAAAAAAAAA	D9
D10	CCTTGGCACCCGAGAATTCCAGCCGACCAAAAAAAAAAAAAAAAAAAAAAAAAAAAAAA	D10
E2	CCTTGGCACCCGAGAATTCCACTCAAGGTAAAAAAAAAAAAAAAAAAAAAAAAAAAAAA	E2
E3	CCTTGGCACCCGAGAATTCCAAGCTAGTCAAAAAAAAAAAAAAAAAAAAAAAAAAAAAA	E3
E4	CCTTGGCACCCGAGAATTCCAGTCAATCGAAAAAAAAAAAAAAAAAAAAAAAAAAAAAA	E4
E5	CCTTGGCACCCGAGAATTCCACGCTATGAAAAAAAAAAAAAAAAAAAAAAAAAAAAAAA	E5
E6	CCTTGGCACCCGAGAATTCCAACCGATTGAAAAAAAAAAAAAAAAAAAAAAAAAAAAAA	E6
E7	CCTTGGCACCCGAGAATTCCAGTCTCAAGAAAAAAAAAAAAAAAAAAAAAAAAAAAAAA	E7
E8	CCTTGGCACCCGAGAATTCCACGCGCACAAAAAAAAAAAAAAAAAAAAAAAAAAAAAAA	E8
E9	CCTTGGCACCCGAGAATTCCAACCCCAGGAAAAAAAAAAAAAAAAAAAAAAAAAAAAAA	E9
E10	CCTTGGCACCCGAGAATTCCAGGCGCCATAAAAAAAAAAAAAAAAAAAAAAAAAAAAAA	E10
F2	CCTTGGCACCCGAGAATTCCACACACGCGAAAAAAAAAAAAAAAAAAAAAAAAAAAAAA	F2
F3	CCTTGGCACCCGAGAATTCCAATCTCGGAAAAAAAAAAAAAAAAAAAAAAAAAAAAAAA	F3
F4	CCTTGGCACCCGAGAATTCCATGCGCGTGAAAAAAAAAAAAAAAAAAAAAAAAAAAAAA	F4
F5	CCTTGGCACCCGAGAATTCCAGACACTACAAAAAAAAAAAAAAAAAAAAAAAAAAAAAA	F5
F6	CCTTGGCACCCGAGAATTCCACTCTCTCTAAAAAAAAAAAAAAAAAAAAAAAAAAAAAA	F6
F7	CCTTGGCACCCGAGAATTCCAAGCGCTGCAAAAAAAAAAAAAAAAAAAAAAAAAAAAAA	F7
F8	CCTTGGCACCCGAGAATTCCATCCCCTTTAAAAAAAAAAAAAAAAAAAAAAAAAAAAAA	F8
F9	CCTTGGCACCCGAGAATTCCACTCGGAATAAAAAAAAAAAAAAAAAAAAAAAAAAAAAA	F9
A11	CCTTGGCACCCGAGAATTCCAAGCCGACCAAAAAAAAAAAAAAAAAAAAAAAAAAAAAA	F10
G2	CCTTGGCACCCGAGAATTCCAACCAGCCGAAAAAAAAAAAAAAAAAAAAAAAAAAAAAA	G2
G3	CCTTGGCACCCGAGAATTCCATACTGCGAAAAAAAAAAAAAAAAAAAAAAAAAAAAAAA	G3
G4	CCTTGGCACCCGAGAATTCCAGTCGGCTGAAAAAAAAAAAAAAAAAAAAAAAAAAAAAA	G4
G5	CCTTGGCACCCGAGAATTCCACCCAGGACAAAAAAAAAAAAAAAAAAAAAAAAAAAAAA	G5
G6	CCTTGGCACCCGAGAATTCCAAACTGGCTAAAAAAAAAAAAAAAAAAAAAAAAAAAAAA	G6
G7	CCTTGGCACCCGAGAATTCCATTCGGGGCAAAAAAAAAAAAAAAAAAAAAAAAAAAAAA	G7
G8	CCTTGGCACCCGAGAATTCCAGGCCGGTTAAAAAAAAAAAAAAAAAAAAAAAAAAAAAA	G8
G9	CCTTGGCACCCGAGAATTCCACACTGTAGAAAAAAAAAAAAAAAAAAAAAAAAAAAAAA	G9
G10	CCTTGGCACCCGAGAATTCCAATCGGTCAAAAAAAAAAAAAAAAAAAAAAAAAAAAAAA	G10
H2	CCTTGGCACCCGAGAATTCCAGCCTTAGAAAAAAAAAAAAAAAAAAAAAAAAAAAAAAA	H2
H3	CCTTGGCACCCGAGAATTCCACACGTATGAAAAAAAAAAAAAAAAAAAAAAAAAAAAAA	H3
H4	CCTTGGCACCCGAGAATTCCAAGCATCACAAAAAAAAAAAAAAAAAAAAAAAAAAAAAA	H4
H5	CCTTGGCACCCGAGAATTCCATCCTTCCTAAAAAAAAAAAAAAAAAAAAAAAAAAAAAA	H5
H6	CCTTGGCACCCGAGAATTCCAGACGTCGCAAAAAAAAAAAAAAAAAAAAAAAAAAAAAA	H6
H7	CCTTGGCACCCGAGAATTCCACTCCTCTTAAAAAAAAAAAAAAAAAAAAAAAAAAAAAA	H7
H8	CCTTGGCACCCGAGAATTCCAACCTTGAGAAAAAAAAAAAAAAAAAAAAAAAAAAAAAA	H8
H9	CCTTGGCACCCGAGAATTCCATACGTGCAAAAAAAAAAAAAAAAAAAAAAAAAAAAAAA	H9
H10	CCTTGGCACCCGAGAATTCCAGTCCTGGGAAAAAAAAAAAAAAAAAAAAAAAAAAAAAA	H10

### Sheet: Oligos
Name	Sequence
Multiseq additive primer	CTTGGCACCCGAGAATTCC
TS1.1_10x_P501_Novaseq	AATGATACGGCGACCACCGAGATCTACACTAGATCGCACACTCTTTCCCTACACGACGCTCTTCCGATCT
AB_RPI1_Truseq_Multiseq_P7	CAAGCAGAAGACGGCATACGAGATATCACGGTGACTGGAGTTCCTTGGCACCCGAGAATTCCA
AB_RPI2_Truseq_Multiseq_P7	CAAGCAGAAGACGGCATACGAGATCGATGTGTGACTGGAGTTCCTTGGCACCCGAGAATTCCA
AB_RPI3_Truseq_Multiseq_P7	CAAGCAGAAGACGGCATACGAGATTTAGGCGTGACTGGAGTTCCTTGGCACCCGAGAATTCCA
AB_RPI4_Truseq_Multiseq_P7	CAAGCAGAAGACGGCATACGAGATTGACCAGTGACTGGAGTTCCTTGGCACCCGAGAATTCCA
AB_RPI5_Truseq_Multiseq_P7	CAAGCAGAAGACGGCATACGAGATACAGTGGTGACTGGAGTTCCTTGGCACCCGAGAATTCCA

### Sheet: All Multi-Seq BCs
Row	Column	Name	Sequence (5' - 3')
A	1	SG_MULTI-seq_BC1	CCTTGGCACCCGAGAATTCCAGGAGAAGAAAAAAAAAAAAAAAAAAAAAAAAAAAAAAA
A	2	SG_MULTI-seq_BC2	CCTTGGCACCCGAGAATTCCACCACAATGAAAAAAAAAAAAAAAAAAAAAAAAAAAAAA
A	3	SG_MULTI-seq_BC3	CCTTGGCACCCGAGAATTCCATGAGACCTAAAAAAAAAAAAAAAAAAAAAAAAAAAAAA
A	4	SG_MULTI-seq_BC4	CCTTGGCACCCGAGAATTCCAGCACACGCAAAAAAAAAAAAAAAAAAAAAAAAAAAAAA
A	5	SG_MULTI-seq_BC5	CCTTGGCACCCGAGAATTCCAAGAGAGAGAAAAAAAAAAAAAAAAAAAAAAAAAAAAAA
A	6	SG_MULTI-seq_BC6	CCTTGGCACCCGAGAATTCCATCACAGCAAAAAAAAAAAAAAAAAAAAAAAAAAAAAAA
A	7	SG_MULTI-seq_BC7	CCTTGGCACCCGAGAATTCCAGAAAAGGGAAAAAAAAAAAAAAAAAAAAAAAAAAAAAA
A	8	SG_MULTI-seq_BC8	CCTTGGCACCCGAGAATTCCACGAGATTCAAAAAAAAAAAAAAAAAAAAAAAAAAAAAA
A	9	SG_MULTI-seq_BC9	CCTTGGCACCCGAGAATTCCAGTAGCACTAAAAAAAAAAAAAAAAAAAAAAAAAAAAAA
A	10	SG_MULTI-seq_BC10	CCTTGGCACCCGAGAATTCCACGACCAGCAAAAAAAAAAAAAAAAAAAAAAAAAAAAAA
A	11	SG_MULTI-seq_BC11	CCTTGGCACCCGAGAATTCCATTAGCCAGAAAAAAAAAAAAAAAAAAAAAAAAAAAAAA
A	12	SG_MULTI-seq_BC12	CCTTGGCACCCGAGAATTCCAGGACCCCAAAAAAAAAAAAAAAAAAAAAAAAAAAAAAA
B	1	SG_MULTI-seq_BC13	CCTTGGCACCCGAGAATTCCACCAACCGGAAAAAAAAAAAAAAAAAAAAAAAAAAAAAA
B	2	SG_MULTI-seq_BC14	CCTTGGCACCCGAGAATTCCATGACCGATAAAAAAAAAAAAAAAAAAAAAAAAAAAAAA
B	3	SG_MULTI-seq_BC15	CCTTGGCACCCGAGAATTCCAGCAACGCCAAAAAAAAAAAAAAAAAAAAAAAAAAAAAA
B	4	SG_MULTI-seq_BC16	CCTTGGCACCCGAGAATTCCACAATCGGTAAAAAAAAAAAAAAAAAAAAAAAAAAAAAA
B	5	SG_MULTI-seq_BC17	CCTTGGCACCCGAGAATTCCAATAGCGTCAAAAAAAAAAAAAAAAAAAAAAAAAAAAAA
B	6	SG_MULTI-seq_BC18	CCTTGGCACCCGAGAATTCCAGAATCTCGAAAAAAAAAAAAAAAAAAAAAAAAAAAAAA
B	7	SG_MULTI-seq_BC19	CCTTGGCACCCGAGAATTCCACTAGCTGAAAAAAAAAAAAAAAAAAAAAAAAAAAAAAA
B	8	SG_MULTI-seq_BC20	CCTTGGCACCCGAGAATTCCAAGACCTTGAAAAAAAAAAAAAAAAAAAAAAAAAAAAAA
B	9	SG_MULTI-seq_BC21	CCTTGGCACCCGAGAATTCCAGAAGGAAGAAAAAAAAAAAAAAAAAAAAAAAAAAAAAA
B	10	SG_MULTI-seq_BC22	CCTTGGCACCCGAGAATTCCACTACGACAAAAAAAAAAAAAAAAAAAAAAAAAAAAAAA
B	11	SG_MULTI-seq_BC23	CCTTGGCACCCGAGAATTCCAAGAAGAGGAAAAAAAAAAAAAAAAAAAAAAAAAAAAAA
B	12	SG_MULTI-seq_BC24	CCTTGGCACCCGAGAATTCCAGTACGCATAAAAAAAAAAAAAAAAAAAAAAAAAAAAAA
C	1	SG_MULTI-seq_BC25	CCTTGGCACCCGAGAATTCCACGAAGCCCAAAAAAAAAAAAAAAAAAAAAAAAAAAAAA
C	2	SG_MULTI-seq_BC26	CCTTGGCACCCGAGAATTCCAACATGCGTAAAAAAAAAAAAAAAAAAAAAAAAAAAAAA
C	3	SG_MULTI-seq_BC27	CCTTGGCACCCGAGAATTCCATAAGGCTCAAAAAAAAAAAAAAAAAAAAAAAAAAAAAA
C	4	SG_MULTI-seq_BC28	CCTTGGCACCCGAGAATTCCAGGAAGGAAAAAAAAAAAAAAAAAAAAAAAAAAAAAAAA
C	5	SG_MULTI-seq_BC29	CCTTGGCACCCGAGAATTCCACCATGGCGAAAAAAAAAAAAAAAAAAAAAAAAAAAAAA
C	6	SG_MULTI-seq_BC30	CCTTGGCACCCGAGAATTCCAAAAGGGGAAAAAAAAAAAAAAAAAAAAAAAAAAAAAAA
C	7	SG_MULTI-seq_BC31	CCTTGGCACCCGAGAATTCCATTACGGTGAAAAAAAAAAAAAAAAAAAAAAAAAAAAAA
C	8	SG_MULTI-seq_BC32	CCTTGGCACCCGAGAATTCCAGCATGTACAAAAAAAAAAAAAAAAAAAAAAAAAAAAAA
C	9	SG_MULTI-seq_BC33	CCTTGGCACCCGAGAATTCCACAAGGTCTAAAAAAAAAAAAAAAAAAAAAAAAAAAAAA
C	10	SG_MULTI-seq_BC34	CCTTGGCACCCGAGAATTCCAATACGTGCAAAAAAAAAAAAAAAAAAAAAAAAAAAAAA
C	11	SG_MULTI-seq_BC35	CCTTGGCACCCGAGAATTCCAGCAGTATCAAAAAAAAAAAAAAAAAAAAAAAAAAAAAA
C	12	SG_MULTI-seq_BC36	CCTTGGCACCCGAGAATTCCAAGATTCCGAAAAAAAAAAAAAAAAAAAAAAAAAAAAAA
D	1	SG_MULTI-seq_BC37	CCTTGGCACCCGAGAATTCCATCAGTCGAAAAAAAAAAAAAAAAAAAAAAAAAAAAAAA
D	2	SG_MULTI-seq_BC38	CCTTGGCACCCGAGAATTCCAGAACTCTGAAAAAAAAAAAAAAAAAAAAAAAAAAAAAA
D	3	SG_MULTI-seq_BC39	CCTTGGCACCCGAGAATTCCACGATTGACAAAAAAAAAAAAAAAAAAAAAAAAAAAAAA
D	4	SG_MULTI-seq_BC40	CCTTGGCACCCGAGAATTCCAACAGTGCTAAAAAAAAAAAAAAAAAAAAAAAAAAAAAA
D	5	SG_MULTI-seq_BC41	CCTTGGCACCCGAGAATTCCATAACTGGCAAAAAAAAAAAAAAAAAAAAAAAAAAAAAA
D	6	SG_MULTI-seq_BC42	CCTTGGCACCCGAGAATTCCACCAGTTAGAAAAAAAAAAAAAAAAAAAAAAAAAAAAAA
D	7	SG_MULTI-seq_BC43	CCTTGGCACCCGAGAATTCCAGGCTAACTAAAAAAAAAAAAAAAAAAAAAAAAAAAAAA
D	8	SG_MULTI-seq_BC44	CCTTGGCACCCGAGAATTCCACCCGAAGCAAAAAAAAAAAAAAAAAAAAAAAAAAAAAA
D	9	SG_MULTI-seq_BC45	CCTTGGCACCCGAGAATTCCATGCTACAGAAAAAAAAAAAAAAAAAAAAAAAAAAAAAA
D	10	SG_MULTI-seq_BC46	CCTTGGCACCCGAGAATTCCAGCCGACCAAAAAAAAAAAAAAAAAAAAAAAAAAAAAAA
D	11	SG_MULTI-seq_BC47	CCTTGGCACCCGAGAATTCCACACCACGGAAAAAAAAAAAAAAAAAAAAAAAAAAAAAA
D	12	SG_MULTI-seq_BC48	CCTTGGCACCCGAGAATTCCATCCGAGATAAAAAAAAAAAAAAAAAAAAAAAAAAAAAA
E	1	SG_MULTI-seq_BC49	CCTTGGCACCCGAGAATTCCAGACCAGCCAAAAAAAAAAAAAAAAAAAAAAAAAAAAAA
E	2	SG_MULTI-seq_BC50	CCTTGGCACCCGAGAATTCCACTCAAGGTAAAAAAAAAAAAAAAAAAAAAAAAAAAAAA
E	3	SG_MULTI-seq_BC51	CCTTGGCACCCGAGAATTCCAAGCTAGTCAAAAAAAAAAAAAAAAAAAAAAAAAAAAAA
E	4	SG_MULTI-seq_BC52	CCTTGGCACCCGAGAATTCCAGTCAATCGAAAAAAAAAAAAAAAAAAAAAAAAAAAAAA
E	5	SG_MULTI-seq_BC53	CCTTGGCACCCGAGAATTCCACGCTATGAAAAAAAAAAAAAAAAAAAAAAAAAAAAAAA
E	6	SG_MULTI-seq_BC54	CCTTGGCACCCGAGAATTCCAACCGATTGAAAAAAAAAAAAAAAAAAAAAAAAAAAAAA
E	7	SG_MULTI-seq_BC55	CCTTGGCACCCGAGAATTCCAGTCTCAAGAAAAAAAAAAAAAAAAAAAAAAAAAAAAAA
E	8	SG_MULTI-seq_BC56	CCTTGGCACCCGAGAATTCCACGCGCACAAAAAAAAAAAAAAAAAAAAAAAAAAAAAAA
E	9	SG_MULTI-seq_BC57	CCTTGGCACCCGAGAATTCCAACCCCAGGAAAAAAAAAAAAAAAAAAAAAAAAAAAAAA
E	10	SG_MULTI-seq_BC58	CCTTGGCACCCGAGAATTCCAGGCGCCATAAAAAAAAAAAAAAAAAAAAAAAAAAAAAA
E	11	SG_MULTI-seq_BC59	CCTTGGCACCCGAGAATTCCAAACACCGTAAAAAAAAAAAAAAAAAAAAAAAAAAAAAA
E	12	SG_MULTI-seq_BC60	CCTTGGCACCCGAGAATTCCATTCTCCTCAAAAAAAAAAAAAAAAAAAAAAAAAAAAAA
F	1	SG_MULTI-seq_BC61	CCTTGGCACCCGAGAATTCCAGCCCCGAAAAAAAAAAAAAAAAAAAAAAAAAAAAAAAA
F	2	SG_MULTI-seq_BC62	CCTTGGCACCCGAGAATTCCACACACGCGAAAAAAAAAAAAAAAAAAAAAAAAAAAAAA
F	3	SG_MULTI-seq_BC63	CCTTGGCACCCGAGAATTCCAATCTCGGAAAAAAAAAAAAAAAAAAAAAAAAAAAAAAA
F	4	SG_MULTI-seq_BC64	CCTTGGCACCCGAGAATTCCATGCGCGTGAAAAAAAAAAAAAAAAAAAAAAAAAAAAAA
F	5	SG_MULTI-seq_BC65	CCTTGGCACCCGAGAATTCCAGACACTACAAAAAAAAAAAAAAAAAAAAAAAAAAAAAA
F	6	SG_MULTI-seq_BC66	CCTTGGCACCCGAGAATTCCACTCTCTCTAAAAAAAAAAAAAAAAAAAAAAAAAAAAAA
F	7	SG_MULTI-seq_BC67	CCTTGGCACCCGAGAATTCCAAGCGCTGCAAAAAAAAAAAAAAAAAAAAAAAAAAAAAA
F	8	SG_MULTI-seq_BC68	CCTTGGCACCCGAGAATTCCATCCCCTTTAAAAAAAAAAAAAAAAAAAAAAAAAAAAAA
F	9	SG_MULTI-seq_BC69	CCTTGGCACCCGAGAATTCCACTCGGAATAAAAAAAAAAAAAAAAAAAAAAAAAAAAAA
F	10	SG_MULTI-seq_BC70	CCTTGGCACCCGAGAATTCCAAGCCGACCAAAAAAAAAAAAAAAAAAAAAAAAAAAAAA
F	11	SG_MULTI-seq_BC71	CCTTGGCACCCGAGAATTCCATCCAGAGTAAAAAAAAAAAAAAAAAAAAAAAAAAAAAA
F	12	SG_MULTI-seq_BC72	CCTTGGCACCCGAGAATTCCAGACTGATCAAAAAAAAAAAAAAAAAAAAAAAAAAAAAA
G	1	SG_MULTI-seq_BC73	CCTTGGCACCCGAGAATTCCACGCCGCAAAAAAAAAAAAAAAAAAAAAAAAAAAAAAAA
G	2	SG_MULTI-seq_BC74	CCTTGGCACCCGAGAATTCCAACCAGCCGAAAAAAAAAAAAAAAAAAAAAAAAAAAAAA
G	3	SG_MULTI-seq_BC75	CCTTGGCACCCGAGAATTCCATACTGCGAAAAAAAAAAAAAAAAAAAAAAAAAAAAAAA
G	4	SG_MULTI-seq_BC76	CCTTGGCACCCGAGAATTCCAGTCGGCTGAAAAAAAAAAAAAAAAAAAAAAAAAAAAAA
G	5	SG_MULTI-seq_BC77	CCTTGGCACCCGAGAATTCCACCCAGGACAAAAAAAAAAAAAAAAAAAAAAAAAAAAAA
G	6	SG_MULTI-seq_BC78	CCTTGGCACCCGAGAATTCCAAACTGGCTAAAAAAAAAAAAAAAAAAAAAAAAAAAAAA
G	7	SG_MULTI-seq_BC79	CCTTGGCACCCGAGAATTCCATTCGGGGCAAAAAAAAAAAAAAAAAAAAAAAAAAAAAA
G	8	SG_MULTI-seq_BC80	CCTTGGCACCCGAGAATTCCAGGCCGGTTAAAAAAAAAAAAAAAAAAAAAAAAAAAAAA
G	9	SG_MULTI-seq_BC81	CCTTGGCACCCGAGAATTCCACACTGTAGAAAAAAAAAAAAAAAAAAAAAAAAAAAAAA
G	10	SG_MULTI-seq_BC82	CCTTGGCACCCGAGAATTCCAATCGGTCAAAAAAAAAAAAAAAAAAAAAAAAAAAAAAA
G	11	SG_MULTI-seq_BC83	CCTTGGCACCCGAGAATTCCATGCCGTGGAAAAAAAAAAAAAAAAAAAAAAAAAAAAAA
G	12	SG_MULTI-seq_BC84	CCTTGGCACCCGAGAATTCCAGCCAGTTAAAAAAAAAAAAAAAAAAAAAAAAAAAAAAA
H	1	SG_MULTI-seq_BC85	CCTTGGCACCCGAGAATTCCATGCATACGAAAAAAAAAAAAAAAAAAAAAAAAAAAAAA
H	2	SG_MULTI-seq_BC86	CCTTGGCACCCGAGAATTCCAGCCTTAGAAAAAAAAAAAAAAAAAAAAAAAAAAAAAAA
H	3	SG_MULTI-seq_BC87	CCTTGGCACCCGAGAATTCCACACGTATGAAAAAAAAAAAAAAAAAAAAAAAAAAAAAA
H	4	SG_MULTI-seq_BC88	CCTTGGCACCCGAGAATTCCAAGCATCACAAAAAAAAAAAAAAAAAAAAAAAAAAAAAA
H	5	SG_MULTI-seq_BC89	CCTTGGCACCCGAGAATTCCATCCTTCCTAAAAAAAAAAAAAAAAAAAAAAAAAAAAAA
H	6	SG_MULTI-seq_BC90	CCTTGGCACCCGAGAATTCCAGACGTCGCAAAAAAAAAAAAAAAAAAAAAAAAAAAAAA
H	7	SG_MULTI-seq_BC91	CCTTGGCACCCGAGAATTCCACTCCTCTTAAAAAAAAAAAAAAAAAAAAAAAAAAAAAA
H	8	SG_MULTI-seq_BC92	CCTTGGCACCCGAGAATTCCAACCTTGAGAAAAAAAAAAAAAAAAAAAAAAAAAAAAAA
H	9	SG_MULTI-seq_BC93	CCTTGGCACCCGAGAATTCCATACGTGCAAAAAAAAAAAAAAAAAAAAAAAAAAAAAAA
H	10	SG_MULTI-seq_BC94	CCTTGGCACCCGAGAATTCCAGTCCTGGGAAAAAAAAAAAAAAAAAAAAAAAAAAAAAA
H	11	SG_MULTI-seq_BC95	CCTTGGCACCCGAGAATTCCACGCATGTAAAAAAAAAAAAAAAAAAAAAAAAAAAAAAA
H	12	SG_MULTI-seq_BC96	CCTTGGCACCCGAGAATTCCATTCCTTCCAAAAAAAAAAAAAAAAAAAAAAAAAAAAAA
